# Replicated repurposing of an ancestral transcriptional complex in land plants

**DOI:** 10.1101/2025.04.25.650595

**Authors:** Thea E. Kongsted, Facundo Romani, Chiara A. Airoldi, Jim Haseloff, Beverley J. Glover

## Abstract

Transcriptional complexes with a common composition regulate the production of flavonoid pigments, trichomes, root hairs and other epidermal traits in seed plants. These complexes are composed of transcription factors from the MYB and basic helix-loop-helix (bHLH) families along with a tryptophan-aspartate repeat (WDR) scaffold protein (MBW complexes). The MYB member has been found to be the most pathway-specific component of the complex and modifications to these *MYB* genes are overrepresented in studies investigating the genetic basis of changes in pigmentation phenotypes across flowering plants. Here we investigated the orthologues of the MBW complex in a divergent lineage to understand its origin and evolution. We found evidence that these transcriptional complexes also form in the liverwort *Marchantia polymorpha*, indicating, together with an analysis of published gene family phylogenies, that they are ancestral to land plants. The functions of each of the two orthologous *MYB* genes, Mp*MYB14* and Mp*MYB02*, both depend on the single orthologous *bHLH* gene, Mp*bHLH12*. We could not assess the functional role of the *WDR* genes in *M. polymorpha*, due to low mutant recovery suspected to be caused by pleiotropic effects on viability. We propose that the two transcriptional complexes with alternative *MYB* paralogues in *M. polymorpha* represent an ancestral function, regulation of the flavonoid pathway, and a derived function, maturation of liverwort-specific oil bodies. Our findings imply a replicated pattern by which new complexes have evolved in independent land plant lineages, through duplication of the evolutionarily labile *MYB* member and co-option of its interaction partners.
