## Supplementary material for "Replicated repurposing of an ancestral transcriptional complex in land plants": Raw counts

genotype	line	individual	area	perimeter	oil_body_count
bhlh12	bhlh12_37	I	255527.784	3555.824	24
bhlh12	bhlh12_37	II	224598.906	3337.387	22
bhlh12	bhlh12_37	III	138597.090	2747.463	19
bhlh12	bhlh12_37	V	163365.765	2702.728	12
Control	Control	IV	511158.878	3565.958	39
bhlh12	bhlh12_1	I	239845.848	3488.838	3
bhlh12	bhlh12_1	II	244201.881	4473.333	5
bhlh12	bhlh12_1	III	252349.806	3661.105	0
bhlh12	bhlh12_1	IV	261938.811	4264.950	0
Control	Control	III	532963.307	4517.334	48
Control	Control	I	573128.951	4040.369	46
Control	Control	II	674200.240	4910.017	47
bhlh12	bhlh12_8	I	235617.020	2960.392	11
bhlh12	bhlh12_8	II	225167.282	2924.376	14
bhlh12	bhlh12_8	III	228501.024	3070.815	14
bhlh12	bhlh12_8	IV	248882.159	3064.119	18
bhlh12	bhlh12_21	I	255413.387	3243.377	3
bhlh12	bhlh12_21	II	228943.290	2399.855	0
bhlh12	bhlh12_21	III	188624.422	2469.836	3
bhlh12	bhlh12_21	IV	284103.898	3842.314	4
wdr2	wdr2_9	V	271207.132	3894.579	29
wdr3	wdr3_9	II	291263.722	3156.766	30
wdr3	wdr3_9	III	267884.454	2737.113	26
wdr3	wdr3_9	IV	404330.374	3734.158	28
wdr3	wdr3_9	I	405926.267	3387.489	32
wdr2	wdr2_3	I	225590.095	2959.940	24
wdr2	wdr2_3	II	241942.341	3082.131	9
wdr2	wdr2_9	I	290946.589	2829.746	30
wdr2	wdr2_9	II	260981.956	2623.727	29
wdr2	wdr2_9	IV	291761.491	2777.535	32
wdr2	wdr2_3	VIII	208036.094	4142.378	29
wdr2	wdr2_3	VII	184775.635	2867.643	31
wdr3	wdr3_11	IV	190625.692	2384.592	36
wdr3	wdr3_11	I	280720.240	2959.583	28
wdr3	wdr3_11	II	233026.786	2560.699	23
wdr3	wdr3_11	III	274351.625	4072.817	24
myb02	myb02_1	I	254007.823	2796.780	0
myb02	myb02_1	II	293203.379	3246.930	0
myb02	myb02_1	III	271080.797	3159.895	0
myb02	myb02_1	IV	253860.672	3690.118	0
myb02	myb02_3	I	225767.712	2626.147	0
myb02	myb02_3	II	205613.169	2977.037	0
myb02	myb02_3	III	215831.137	2947.989	0
myb02	myb02_3	IV	191515.057	2911.030	0
myb14	myb14_34	I	339005.247	3182.756	35
myb14	myb14_34	II	238132.710	3802.227	43
myb14	myb14_34	III	340651.446	3722.707	43
myb14	myb14_34	IV	288282.851	3975.995	38
myb14	myb14_16	I	152266.148	2430.022	38
myb14	myb14_16	II	136818.720	2187.779	44
myb14	myb14_16	III	229326.016	4636.563	54
myb14	myb14_16	V	231298.357	4572.373	39
bhlh12_8_bHLH12	bhlh12_8_bHLH12_1	1	353713.527	2468.624	33
bhlh12_8_bHLH12	bhlh12_8_bHLH12_1	2	320050.301	2265.388	25
bhlh12_8_bHLH12	bhlh12_8_bHLH12_1	3	326456.245	2337.249	37
bhlh12_8_bHLH12	bhlh12_8_bHLH12_1	4	276556.455	2226.578	48
bhlh12_8_bHLH12	bhlh12_8_bHLH12_2	1	247968.796	1942.834	41
bhlh12_8_bHLH12	bhlh12_8_bHLH12_2	2	305841.664	2063.96	36
bhlh12_8_bHLH12	bhlh12_8_bHLH12_2	3	291988.997	2133.401	27
bhlh12_8_bHLH12	bhlh12_8_bHLH12_2	4	391750.25	2384.656	43
